# Systematic discovery and functional interrogation of SARS-CoV-2 viral RNA-host protein interactions during infection

**DOI:** 10.1101/2020.10.06.327445

**Authors:** Ryan A. Flynn, Julia A. Belk, Yanyan Qi, Yuki Yasumoto, Cameron O. Schmitz, Maxwell R. Mumbach, Aditi Limaye, Jin Wei, Mia Madel Alfajaro, Kevin R. Parker, Howard Y. Chang, Tamas L. Horvath, Jan E. Carette, Carolyn Bertozzi, Craig B. Wilen, Ansuman T. Satpathy

## Abstract

Severe acute respiratory syndrome coronavirus 2 (SARS-CoV-2) is the cause of a pandemic with growing global mortality. There is an urgent need to understand the molecular pathways required for host infection and anti-viral immunity. Using comprehensive identification of RNA-binding proteins by mass spectrometry (ChIRP-MS), we identified 309 host proteins that bind the SARS-CoV-2 RNA during active infection. Integration of this data with viral ChIRP-MS data from three other positive-sense RNA viruses defined pan-viral and SARS-CoV-2-specific host interactions. Functional interrogation of these factors with a genome-wide CRISPR screen revealed that the vast majority of viral RNA-binding proteins protect the host from virus-induced cell death, and we identified known and novel anti-viral proteins that regulate SARS-CoV-2 pathogenicity. Finally, our RNA-centric approach demonstrated a physical connection between SARS-CoV-2 RNA and host mitochondria, which we validated with functional and electron microscopy data, providing new insights into a more general virus-specific protein logic for mitochondrial interactions. Altogether, these data provide a comprehensive catalogue of SARS-CoV-2 RNA-host protein interactions, which may inform future studies to understand the mechanisms of viral pathogenesis, as well as nominate host pathways that could be targeted for therapeutic benefit.

**Highlights:**

· ChIRP-MS of SARS-CoV-2 RNA identifies a comprehensive viral RNA-host protein interaction network during infection across two species
· Comparison to RNA-protein interaction networks with Zika virus, dengue virus, and rhinovirus identify SARS-CoV-2-specific and pan-viral RNA protein complexes and highlights distinct intracellular trafficking pathways
· Intersection of ChIRP-MS and genome-wide CRISPR screens identify novel SARS-CoV-2-binding proteins with pro- and anti-viral function
· Viral RNA-RNA and RNA-protein interactions reveal specific SARS-CoV-2-mediated mitochondrial dysfunction during infection
