## Supplemental Table 1 for "Systematic discovery and functional interrogation of SARS-CoV-2 viral RNA-host protein interactions during infection"

### Sheet: Oligos
Name	Sequence	Percent GC
SARS-CoV-2_ChIRP_1	acctgggaaggtataaacct	0.45
SARS-CoV-2_ChIRP_2	gcgaacctgtaaaacaggca	0.5
SARS-CoV-2_ChIRP_3	acgaagaagaaccttgcggt	0.5
SARS-CoV-2_ChIRP_4	agtgcatgaagctttaccag	0.45
SARS-CoV-2_ChIRP_5	tggtgacgcaactggataga	0.5
SARS-CoV-2_ChIRP_6	cacccttacgaagaatggtt	0.45
SARS-CoV-2_ChIRP_7	cctttcacagtttccacaaa	0.4
SARS-CoV-2_ChIRP_8	gcatcaatgagtctcagtga	0.45
SARS-CoV-2_ChIRP_9	gaatgtctgaacactctcct	0.45
SARS-CoV-2_ChIRP_10	cttcactagtaggttgttct	0.4
SARS-CoV-2_ChIRP_11	tcaactgtataggcagagca	0.45
SARS-CoV-2_ChIRP_12	catcttcagtaccatactca	0.4
SARS-CoV-2_ChIRP_13	ttggctgcattaacaaccac	0.45
SARS-CoV-2_ChIRP_14	cagcaccaaaaataccagct	0.45
SARS-CoV-2_ChIRP_15	ttagtttcttccagagttgt	0.35
SARS-CoV-2_ChIRP_16	taaccatttaaaccctgacc	0.4
SARS-CoV-2_ChIRP_17	cgctacagttgttttactgg	0.45
SARS-CoV-2_ChIRP_18	acacttttatcacctctctt	0.35
SARS-CoV-2_ChIRP_19	gtggtagtactcaaaagcct	0.45
SARS-CoV-2_ChIRP_20	acatcacctaactcacctac	0.45
SARS-CoV-2_ChIRP_21	gtgtactcactagcacaagt	0.45
SARS-CoV-2_ChIRP_22	ggatatggttggtttggtac	0.45
SARS-CoV-2_ChIRP_23	cgtatacaccaggtatttgg	0.45
SARS-CoV-2_ChIRP_24	gtctacataagcagccatta	0.4
SARS-CoV-2_ChIRP_25	tagtcggcatagatgcttta	0.4
SARS-CoV-2_ChIRP_26	aggtatagaaccagtacagt	0.4
SARS-CoV-2_ChIRP_27	acaaccgtctacaacatgca	0.45
SARS-CoV-2_ChIRP_28	ttagctctcaggttgtctaa	0.4
SARS-CoV-2_ChIRP_29	taggcaatgaacctttagtg	0.4
SARS-CoV-2_ChIRP_30	tgtctaaggacacattcttt	0.35
SARS-CoV-2_ChIRP_31	gttttcgtagttgttcagac	0.4
SARS-CoV-2_ChIRP_32	gagtgacaccaccatcaata	0.45
SARS-CoV-2_ChIRP_33	ttgcaaagtcagtgtactct	0.4
SARS-CoV-2_ChIRP_34	tcattgttaagtacccatct	0.35
SARS-CoV-2_ChIRP_35	acaccaggtaagaatgagta	0.4
SARS-CoV-2_ChIRP_36	tagcacatcactacgcaact	0.45
SARS-CoV-2_ChIRP_37	gccaaagaccgttaagtgta	0.45
SARS-CoV-2_ChIRP_38	aacaccagatggtgaaccat	0.45
SARS-CoV-2_ChIRP_39	ctccatttataacagcagcg	0.45
SARS-CoV-2_ChIRP_40	tggaaagtaacacctgagca	0.45
SARS-CoV-2_ChIRP_41	ccaactagcaggcatataga	0.45
SARS-CoV-2_ChIRP_42	gttgtaactacacctgagta	0.4
SARS-CoV-2_ChIRP_43	agtttgaaggcatctatgct	0.4
SARS-CoV-2_ChIRP_44	agcttgtttatgtctacagc	0.4
SARS-CoV-2_ChIRP_45	tagtaacttttgccctcttg	0.4
SARS-CoV-2_ChIRP_46	ttaggtgaattgtccatact	0.35
SARS-CoV-2_ChIRP_47	ggttccagttctgtatagat	0.4
SARS-CoV-2_ChIRP_48	ccagtgtgtgtacacaacat	0.45
SARS-CoV-2_ChIRP_49	tgtgcatcagctgactgaag	0.5
SARS-CoV-2_ChIRP_50	gcaacagctggacaatcctt	0.5
SARS-CoV-2_ChIRP_51	aacaaagcttggcgtacacg	0.5
SARS-CoV-2_ChIRP_52	ttccgtgaagtcatatttta	0.3
SARS-CoV-2_ChIRP_53	actaagtctagagctatgta	0.35
SARS-CoV-2_ChIRP_54	tcacacattgttggtagatt	0.35
SARS-CoV-2_ChIRP_55	cgagctctattctttgcact	0.45
SARS-CoV-2_ChIRP_56	acacgttgtatgtttgcgag	0.45
SARS-CoV-2_ChIRP_57	agtctgtgtcaacatctcta	0.4
SARS-CoV-2_ChIRP_58	acacacaacagcatcgtcag	0.5
SARS-CoV-2_ChIRP_59	agacacgaaccgttcaatca	0.45
SARS-CoV-2_ChIRP_60	tatgcaagcaccacatctta	0.4
SARS-CoV-2_ChIRP_61	ccagtcacatgttgcaattg	0.45
SARS-CoV-2_ChIRP_62	gtcacctttttcaaaggtgt	0.4
SARS-CoV-2_ChIRP_63	ctgtatacactatgcgagca	0.45
SARS-CoV-2_ChIRP_64	ttagttagcaatgtgcgtgg	0.45
SARS-CoV-2_ChIRP_65	aagcagggttacgtgtaagg	0.5
SARS-CoV-2_ChIRP_66	gtaaagttgccacattccta	0.4
SARS-CoV-2_ChIRP_67	gacatcgaagccaatccatg	0.5
SARS-CoV-2_ChIRP_68	ccatgtgcccataagacaaa	0.45
SARS-CoV-2_ChIRP_69	agacacctagtcatgattgc	0.45
SARS-CoV-2_ChIRP_70	aataggcatacaccatctgt	0.4
SARS-CoV-2_ChIRP_71	cagacagcaccacctaaatt	0.45
SARS-CoV-2_ChIRP_72	cccaaagctcaaatgctaca	0.45
SARS-CoV-2_ChIRP_73	acctttaacactaccttctg	0.4
SARS-CoV-2_ChIRP_74	cgtttagctagtccaatcag	0.45
SARS-CoV-2_ChIRP_75	ccacgcttgactagattgta	0.45
SARS-CoV-2_ChIRP_76	ctgaatcgacaagcagcgta	0.5
SARS-CoV-2_ChIRP_77	taacaaaggctgtccaccat	0.45
SARS-CoV-2_ChIRP_78	acaactctgttgttttctct	0.35
SARS-CoV-2_ChIRP_79	gacagggttatcaaacctct	0.45
SARS-CoV-2_ChIRP_80	ttccttcaaggtccataaga	0.4
SARS-CoV-2_ChIRP_81	tcctaggttgaagataaccc	0.45
SARS-CoV-2_ChIRP_82	ggagacactccataacactt	0.45
SARS-CoV-2_ChIRP_83	accattacaaggtgtgctac	0.45
SARS-CoV-2_ChIRP_84	gacagcatcagtagtgtcag	0.5
SARS-CoV-2_ChIRP_85	caatgggtatgtcacactca	0.45
SARS-CoV-2_ChIRP_86	ctgagtctgataactagcgc	0.5
SARS-CoV-2_ChIRP_87	tcttgttcaacagctattcc	0.4
SARS-CoV-2_ChIRP_88	tcatctgtgagcaaaggtgg	0.5
SARS-CoV-2_ChIRP_89	aagcttgtgcattttggttg	0.4
SARS-CoV-2_ChIRP_90	ggacataagatgatagccct	0.45
SARS-CoV-2_ChIRP_91	ttcaggttgcaaaggatcat	0.4
SARS-CoV-2_ChIRP_92	gcaaagcataattgtcacca	0.4
SARS-CoV-2_ChIRP_93	ccaacaataagccatccgaa	0.45
SARS-CoV-2_ChIRP_94	aatgggtttttggaacggca	0.45
SARS-CoV-2_ChIRP_95	ggtaacatgttcaacaccag	0.45
SARS-CoV-2_ChIRP_96	gcagtacgcacacaatcgaa	0.5
SARS-CoV-2_ChIRP_97	aaaacctattcctgttggca	0.4
SARS-CoV-2_ChIRP_98	ttcactttctagaagcggtc	0.45
SARS-CoV-2_ChIRP_99	catctgttgtcacttactgt	0.4
SARS-CoV-2_ChIRP_100	gttgtacctctaacacactc	0.45
SARS-CoV-2_ChIRP_101	tctgtctttcttttgagtgt	0.35
SARS-CoV-2_ChIRP_102	aaggtgctgattttctagct	0.4
SARS-CoV-2_ChIRP_103	gttactgccagttgaatctg	0.45
SARS-CoV-2_ChIRP_104	cagttgcaacccatatgatg	0.45
SARS-CoV-2_ChIRP_105	tctgtcaagcagcagcaaag	0.5
SARS-CoV-2_ChIRP_106	cgacattccgaagaacgctg	0.55
SARS-CoV-2_ChIRP_107	ggattgttgcaattgtttgg	0.4
SARS-CoV-2_ChIRP_108	agcattgttcactgtacact	0.4
